# Microenvironmental arginine restriction sensitizes pancreatic cancers to polyunsaturated fatty acids by suppression of lipid synthesis

**DOI:** 10.1101/2025.03.10.642426

**Authors:** Patrick B. Jonker, Mumina Sadullozoda, Guillaume Cognet, Juan J. Apiz Saab, Kelly H. Sokol, Violet X. Wu, Deepa Kumari, Colin Sheehan, Mete E. Ozgurses, Darby Agovino, Grace Croley, Lindsey N. Dzierozynski, Chufan Cai, Leah M. Ziolkowski, Smit A. Patel, Althea Bock-Hughes, Kay F. Macleod, Hardik Shah, Jonathan L. Coloff, Evan C. Lien, Alexander Muir

## Abstract

Nutrient limitation is a characteristic feature of poorly perfused tumors. In contrast to well-perfused tissues, nutrient deficits in tumors impose metabolic constraints on cancer cells. The metabolic constraints created by the tumor microenvironment can lead to vulnerabilities in cancers. Identifying the metabolic constraints of the tumor microenvironment and the vulnerabilities that arise in cancers can provide new insight into tumor biology and identify promising antineoplastic targets. To identify how the microenvironment constrains the metabolism of pancreatic tumors, we challenged pancreatic cancer cells with microenvironmental nutrient levels and analyzed changes in cellular metabolism. We found that arginine limitation in pancreatic tumors perturbs saturated and monounsaturated fatty acid synthesis by suppressing the lipogenic transcription factor SREBP1, in part via activation of the amino acid sensor GCN2. Synthesis of these fatty acids is critical for maintaining a balance of saturated, monounsaturated, and polyunsaturated fatty acids in cellular membranes. Because of microenvironmental constraints on fatty acid synthesis, pancreatic cancer cells and tumors are unable to maintain lipid homeostasis when exposed to polyunsaturated fatty acids, leading to cell death by ferroptosis. In sum, arginine restriction in the tumor microenvironment constrains lipid metabolism in pancreatic cancers, which renders these tumors vulnerable to polyunsaturated-enriched fats.
