## Supplementary material for "Microenvironmental arginine restriction sensitizes pancreatic cancers to polyunsaturated fatty acids by suppression of lipid synthesis": Source data: Figure 1 - source data 1.xlsx

### Sheet: Sheet1
pathway	pval	padj	ES	NES	size	leadingEdge (entrez ID)
YAO_TEMPORAL_RESPONSE_TO_PROGESTERONE_CLUSTER_13	3.37e-05	0.00203933	-0.549749	-2.67573	195	20200, 66046, 70257, 66142, 67116, 67036, 68576, 13595, 21881, 28080, 68250, 625249, 54633, 66078, 66911, 66419, 13167, 67967, 78304, 54219, 226646, 66152, 66192, 56258, 56275, 27078, 104130, 15388, 68563, 18002, 77605, 223453, 66377, 12626, 52469, 20643, 17846, 66177, 26442, 68202, 68565, 30057, 66101, 67264, 224904, 107686, 66117, 67681, 17991, 21770, 57316, 20422, 94064, 59013, 68836, 66148, 7…
KEGG_RIBOSOME	2.82e-05	0.00203933	-0.608658	-2.65325	94	110954, 19981, 20054, 57294, 27370, 54127, 19982, 19934, 19921, 26451, 66480, 268449, 20088, 20090, 76808, 14256, 75617, 78294, 20042, 19896, 16785, 66483, 67891, 20068, 19899, 27207, 67941, 67671, 65019, 14109, 20102, 67025, 27367, 20091, 76846, 67427, 67186, 68052, 27050, 19941, 267019, 66475, 22186, 319195, 20084, 22121, 75620, 57808, 20104, 19989, 19942, 68028, 20055, 67945
MOOTHA_VOXPHOS	2.82e-05	0.00203933	-0.570284	-2.48597	94	66046, 66142, 66694, 71679, 67942, 66925, 66945, 28080, 66576, 75406, 229487, 226646, 66152, 66377, 100042918, 226139, 66052, 12867, 68202, 68197, 227197, 71983, 67264, 12866, 27425, 17993, 17991, 52535, 110323, 67608, 225887, 57423, 109672, 11957, 66091, 11958, 72749, 12859, 11947, 11951, 66108
REACTOME_TCA_CYCLE_AND_RESPIRATORY_ELECTRON_TRANSPORT	3.07e-05	0.00203933	-0.537319	-2.48058	135	66046, 66142, 66694, 71679, 67942, 16828, 66925, 66945, 20501, 28080, 66576, 15929, 68342, 269951, 75406, 11946, 226646, 11429, 17995, 66377, 20916, 381511, 100042918, 18293, 17716, 15926, 18115, 66052, 12867, 68202, 14194, 68197, 227197, 382051, 67264, 27425, 17993, 17991, 110323, 67608, 68263, 98314, 225887, 80879, 12215, 57423, 11957, 66091, 11958, 66841, 12859, 11947, 11951, 16832, 76187, 177…
REACTOME_RESPIRATORY_ELECTRON_TRANSPORT_ATP_SYNTHESIS_BY_CHEMIOSMOTIC_COUPLING_AND_HEAT_PRODUCTION_BY_UNCOUPLING_PROTEINS_	2.84e-05	0.00203933	-0.542912	-2.37881	97	66046, 66142, 66694, 71679, 67942, 66925, 66945, 28080, 66576, 68342, 75406, 11946, 226646, 17995, 66377, 100042918, 17716, 66052, 12867, 68202, 68197, 227197, 67264, 27425, 17993, 17991, 110323, 67608, 225887, 57423, 11957, 66091, 11958, 66841, 12859, 11947, 11951, 17705, 22228, 66108
MOOTHA_TCA	2.31e-05	0.00203933	-0.780776	-2.37215	19	66925, 66945, 15929, 269951, 11429, 76808, 20916, 18293, 15926, 66052, 14194
MOOTHA_HUMAN_MITODB_6_2002	4.96e-05	0.0024476	-0.421643	-2.25857	481	11783, 66046, 18415, 229211, 66142, 66694, 71679, 11306, 67942, 66925, 233870, 66945, 28080, 66576, 15929, 625249, 21855, 66419, 27376, 50776, 74205, 69089, 433256, 216151, 11364, 12028, 69955, 52538, 76784, 269951, 75406, 66242, 26912, 229487, 226646, 67707, 70478, 15275, 52683, 67994, 11429, 270076, 268373, 93747, 110446, 12752, 52013, 246221, 15107, 12177, 76808, 66377, 69713, 20916, 381511, 1…
MOOTHA_FFA_OXYDATION	2.38e-05	0.00203933	-0.669087	-2.253	28	15108, 229211, 433256, 11364, 52538, 52683, 93747, 110446, 15107, 13177, 56357, 12896, 12894, 11370, 78070, 216739, 11363, 12908
KEGG_FATTY_ACID_METABOLISM	2.5e-05	0.00203933	-0.595496	-2.24552	45	229211, 110460, 56752, 74205, 433256, 11364, 52538, 11532, 270076, 93747, 110446, 15107, 13177, 56357, 12896, 12894, 11370, 50790, 23986, 113868, 78070, 216739, 11363, 11430
HORTON_SREBF_TARGETS	2.42e-05	0.00203933	-0.62977	-2.22435	34	170439, 170459, 98386, 17252, 231070, 319554, 68603, 110196, 100102, 208715, 16835, 20775, 73166, 104112, 16987, 13121, 14137, 13360, 107476, 11676, 235293, 78894, 14104, 11674
KEGG_TERPENOID_BACKBONE_BIOSYNTHESIS	4.53e-05	0.00241992	-0.780582	-2.21846	15	110460, 319554, 15357, 71365, 110446, 68603, 110196, 208715, 192156
BIOCARTA_KREB_PATHWAY	2.21e-05	0.00203933	-0.852616	-2.20982	11	17449, 66945, 269951, 11429, 20916, 18293, 15926, 14194
KEGG_CITRATE_CYCLE_TCA_CYCLE	2.4e-05	0.00203933	-0.642768	-2.20112	30	17449, 66925, 66945, 15929, 269951, 11429, 20916, 18293, 15926, 66052, 104112, 14194, 68263
REACTOME_CITRIC_ACID_CYCLE_TCA_CYCLE	2.33e-05	0.00203933	-0.690216	-2.1829	22	66925, 66945, 15929, 269951, 11429, 20916, 18293, 15926, 18115, 66052, 14194
REACTOME_CHOLESTEROL_BIOSYNTHESIS	6.99e-05	0.00313508	-0.679522	-2.14908	22	98386, 13595, 319554, 18194, 15357, 68603, 110196, 208715, 20775, 192156, 73166, 16987, 13121, 14137, 13360
REACTOME_REGULATION_OF_CHOLESTEROL_BIOSYNTHESIS_BY_SREBP_SREBF_MOUSE	0.00265957	0.00265957	-0.555267	-2.13934	55	170439, 20787, 81004, 20683, 20249, 235623, 231070, 319554, 15357, 20788, 68603, 110196, 56453, 208715, 20775, 192156, 73166, 16987, 218811, 13121, 14137, 13360, 107476
REACTOME_FORMATION_OF_ATP_BY_CHEMIOSMOTIC_COUPLING	0.000136261	0.00488047	-0.737153	-2.13464	16	71679, 67942, 28080, 11946, 27425, 57423, 11957, 11958, 11947, 11951, 17705
KEGG_OXIDATIVE_PHOSPHORYLATION	3.03e-05	0.00203933	-0.464255	-2.12528	128	74776, 66046, 66142, 66694, 71679, 67942, 66925, 66945, 28080, 66576, 68342, 75406, 11946, 226646, 66152, 17995, 66377, 100042918, 226139, 17716, 66052, 12867, 68202, 68197, 227197, 67264, 12866, 27425, 17993, 17991, 52535, 110323, 67608, 225887, 57423, 11957, 66091, 27060, 11958, 12859, 66237, 11947, 11951, 68775, 73834, 17705, 66108
REACTOME_RESPIRATORY_ELECTRON_TRANSPORT	2.73e-05	0.00203933	-0.498914	-2.11318	80	66046, 66142, 66694, 66925, 66945, 66576, 68342, 75406, 226646, 17995, 66377, 100042918, 17716, 66052, 12867, 68202, 68197, 227197, 67264, 17993, 17991, 110323, 67608, 225887, 66091, 66841, 12859
REACTOME_PYRUVATE_METABOLISM_AND_CITRIC_ACID_TCA_CYCLE	2.48e-05	0.00203933	-0.568414	-2.11111	42	16828, 66925, 66945, 20501, 15929, 269951, 11429, 20916, 381511, 18293, 15926, 18115, 66052, 14194, 382051, 68263, 98314, 80879, 12215, 16832, 76187
REACTOME_MITOCHONDRIAL_FATTY_ACID_BETA_OXIDATION	0.000410406	0.0110195	-0.70071	-2.06505	17	229211, 11364, 93747, 15107, 13177, 56357, 73724, 11370, 66904, 11363
GARGALOVIC_RESPONSE_TO_OXIDIZED_PHOSPHOLIPIDS_TURQUOISE_DN	2.73e-05	0.00203933	-0.48126	-2.04811	82	170439, 67278, 100503043, 70428, 52004, 13865, 218314, 235907, 238693, 22040, 17345, 22746, 66053, 100416706, 72085, 107995, 21917, 24132, 12236, 210503, 212569, 12580, 231329, 212281, 22710, 18817, 408068, 235469, 209737, 67629, 20148, 268670, 193452, 78251, 57278, 11819, 108961, 68549, 22720, 105988, 12428, 69871, 22712, 27401, 385674, 66836, 223723, 71986
KEGG_VALINE_LEUCINE_AND_ISOLEUCINE_DEGRADATION	7.71e-05	0.00342465	-0.509247	-2.00442	55	15108, 229211, 110460, 56752, 11364, 52538, 93747, 110446, 15107, 78038, 208715, 56357, 12036, 66948, 73724, 15356, 72039, 52430, 11370, 113868, 66904, 12039, 11761
REACTOME_METABOLISM_OF_MRNA	3.62e-05	0.00210893	-0.395641	-1.97814	243	353190, 110954, 69305, 19981, 104625, 20054, 57294, 75705, 72930, 27370, 68134, 54127, 75901, 19982, 19934, 19921, 60365, 20044, 26451, 53380, 24127, 23997, 66480, 268449, 20088, 19171, 20090, 76808, 23797, 14256, 75617, 78294, 11737, 26442, 19175, 103554, 20042, 19896, 16785, 66483, 69583, 67891, 20068, 19899, 13681, 27207, 26440, 15481, 67941, 67671, 65019, 19186, 14109, 20102, 67025, 27367, 19…
GROSS_HIF1A_TARGETS_DN	0.000338622	0.00959912	-0.559214	-1.96001	33	58182, 18641, 14313, 16497, 18642, 20324, 16854, 13808, 16832, 12176, 320119, 70186, 13807, 19942
REACTOME_METABOLISM_OF_RNA	3.85e-05	0.0021578	-0.373778	-1.90481	288	353190, 110954, 69305, 19981, 104625, 20054, 57294, 75705, 72930, 27370, 68134, 54127, 75901, 19982, 19934, 19921, 60365, 20044, 26451, 53380, 24127, 23997, 66480, 268449, 20088, 19171, 20090, 76808, 23797, 14256, 75617, 78294, 20643, 11737, 26442, 19175, 103554, 20042, 19896, 16785, 66483, 69583, 67891, 107686, 20068, 19899, 13681, 27207, 26440, 15481, 67941, 67671, 65019, 19186, 14109, 20102, 6…
KEGG_PENTOSE_PHOSPHATE_PATHWAY	0.00135717	0.0274125	-0.563158	-1.89631	28	70974, 21881, 18641, 110639, 14381, 14751, 18642, 328099, 110208, 11676, 19139, 100198
REACTOME_BRANCHED_CHAIN_AMINO_ACID_CATABOLISM	0.00349392	0.0483541	-0.601205	-1.85354	20	15108, 229211, 110446, 78038, 56357, 12036, 66948, 72039, 52430, 11370, 12039
KEGG_N_GLYCAN_BIOSYNTHESIS	0.00150629	0.028988	-0.48244	-1.82706	46	53618, 17155, 17156, 17309, 67075, 13135, 68563, 80286, 107895, 13478, 140481, 320438, 57377, 14595, 66248, 223774, 102580, 68292
AMIT_SERUM_RESPONSE_20_MCF10A	0.00236508	0.0377403	-0.536806	-1.82362	29	67603, 53881, 72265, 76295, 320940, 78294, 14194, 19899
YAO_TEMPORAL_RESPONSE_TO_PROGESTERONE_CLUSTER_12	0.000143993	0.00488047	-0.409193	-1.81399	104	170439, 19655, 15108, 69955, 269951, 14674, 18194, 14256, 15926, 13732, 56043, 20193, 225326, 414077, 54124, 269378, 24070, 67547, 68240, 68219, 19186, 19659, 19656, 75454, 14137, 94275, 102209, 212862, 97541, 20195, 76524, 67044, 19039, 14230, 12696, 22121, 66197
KEGG_GLYCOLYSIS_GLUCONEOGENESIS	0.00118682	0.0249845	-0.453175	-1.7978	57	70974, 16828, 18641, 11670, 56752, 11532, 15275, 14751, 216019, 18642, 12183, 68263, 18746, 13808, 16832, 11676, 18648, 13807, 11674, 68738, 56847, 18770, 230163, 21991, 353204
REACTOME_GLUCOSE_METABOLISM	0.000712138	0.0168954	-0.436808	-1.78293	66	70974, 17449, 18641, 110094, 27376, 18747, 14751, 18642, 21770, 67863, 12313, 18746, 13808, 77559, 13358, 68961, 11676, 18648, 13807, 11674, 50799, 18770, 230163, 21991, 353204, 102093, 110078, 18749
KEGG_BUTANOATE_METABOLISM	0.0027248	0.041262	-0.48552	-1.77468	39	229211, 110460, 56752, 214579, 93747, 110446, 15107, 208715, 56043, 68263, 15356, 11370, 217666, 78894, 20216, 56847, 67041, 67861
KEGG_PEROXISOME	0.000709317	0.0168954	-0.411999	-1.74943	81	74205, 433256, 269951, 15112, 19300, 68603, 14712, 15926, 67420, 18477, 56794, 224824, 668173, 28200, 72129, 11666, 18632, 20524, 15356, 19298, 111175, 19299, 20655, 20656, 18634, 50790, 23986, 113868, 11761, 21672, 59038, 17855, 216739, 11430, 51798, 110959, 12908, 212503
BURTON_ADIPOGENESIS_5	0.000161991	0.00522565	-0.358324	-1.70832	168	74776, 229211, 19285, 66925, 66576, 68342, 20250, 110639, 27376, 13167, 433256, 20249, 12606, 11364, 18673, 15275, 66447, 11429, 268373, 93747, 14381, 69071, 14712, 66844, 26442, 22057, 56357, 26926, 11757, 14751, 17347, 216019, 328099, 14245, 66890, 26440, 18715, 12896, 71853, 94065, 54616, 27061, 20469, 67053, 11370, 20656, 330064, 68778, 11676, 329065, 19139
REACTOME_METABOLISM_OF_PROTEINS	4.94e-05	0.0024476	-0.305453	-1.63506	478	53618, 17155, 18415, 110954, 19981, 67942, 20054, 57294, 75705, 17827, 27370, 15929, 72265, 54127, 21855, 17156, 19982, 108150, 19934, 19921, 20044, 26451, 17309, 230903, 11946, 67075, 13629, 218476, 66480, 13135, 11429, 56612, 268449, 20088, 68563, 13627, 14537, 20090, 80286, 76808, 14256, 66624, 75617, 78294, 230145, 22334, 14426, 56386, 107895, 20042, 50762, 56529, 19896, 13478, 140481, 14423,…
DUTERTRE_ESTRADIOL_RESPONSE_24HR_UP	4.38e-05	0.00236378	-0.295982	-1.55496	386	20937, 17155, 13595, 14585, 544963, 16010, 16881, 17156, 16529, 67967, 54219, 105787, 210035, 106572, 78372, 52683, 52504, 268373, 218581, 16907, 208836, 214133, 209497, 97998, 18971, 14229, 19651, 83383, 54608, 71988, 13521, 66578, 12442, 11605, 18969, 16663, 17345, 102448, 63959, 211586, 12333, 28200, 16765, 73738, 54721, 21877, 20877, 237436, 67547, 68240, 226539, 114663, 245269, 21917, 75732,…
KEGG_PURINE_METABOLISM	0.00299103	0.0432638	-0.324348	-1.51188	144	23971, 66420, 110639, 171567, 76025, 105446, 67967, 50773, 229949, 11565, 11534, 70428, 18971, 18605, 328099, 18969, 104111, 75533, 74167, 66136, 18746, 66355, 71701, 93685, 74414, 242202, 18577, 218832, 79059, 225600, 59001, 245841, 18576, 19139, 56520, 18582, 231329, 20016, 18974, 18606, 11761, 69920, 18950, 69241, 18972, 69870, 66358, 229589, 11821, 18770, 14917
BURTON_ADIPOGENESIS_6	0.00109575	0.0235053	-0.299315	-1.48304	225	66046, 229211, 66142, 50932, 21881, 233870, 66945, 28080, 20250, 12822, 14057, 27376, 20249, 52538, 66152, 67442, 15107, 66377, 18293, 56357, 66052, 11861, 333433, 12036, 20193, 68202, 227197, 67264, 12866, 20324, 11303, 16403, 27403, 24070, 14874, 67608, 68263, 66148, 68262, 66881, 12479, 11666, 259300, 22259, 13360, 109672, 110391, 66841, 72039, 12859, 11305, 19298, 12580, 212862, 14555, 16832,…
QI_HYPOXIA	0.00295104	0.0429625	-0.299936	-1.45672	192	12368, 17748, 246710, 18641, 110460, 20250, 17750, 224829, 60406, 68404, 20249, 112407, 230099, 116914, 231070, 29811, 15275, 18194, 110253, 27965, 105171, 26568, 16835, 15184, 20775, 192156, 216456, 14751, 76238, 55927, 216019, 18642, 16987, 13121, 16164, 14245, 26401, 15442, 104263, 15356, 17859, 50724, 14369, 80290, 12176, 72750, 235505, 74134, 11676, 329065, 20855, 277250, 13549, 18654, 18648…
REACTOME_METABOLISM_OF_LIPIDS_AND_LIPOPROTEINS	9.98e-05	0.00406701	-0.263561	-1.41352	488	170439, 229211, 20787, 170459, 103236, 242083, 98386, 66172, 13595, 16332, 81004, 68671, 108083, 75320, 74205, 433256, 18747, 17252, 11364, 105787, 269951, 70208, 78334, 23989, 319554, 18194, 83797, 15357, 93747, 110446, 56473, 15107, 20788, 68603, 20185, 216154, 110196, 67381, 74442, 14712, 13177, 208715, 56357, 15926, 16835, 67420, 20775, 192156, 76267, 18717, 333433, 20466, 56043, 73166, 10411…
CHANG_CORE_SERUM_RESPONSE_DN	0.00350674	0.0483823	-0.269154	-1.37164	288	17155, 106869, 56215, 53881, 18518, 20250, 56526, 60406, 11744, 16450, 17156, 74205, 20249, 18846, 12934, 231070, 93688, 103080, 24127, 319554, 20591, 66394, 226841, 13132, 14009, 238692, 77605, 56473, 226757, 26372, 110196, 140742, 208715, 53321, 16835, 218314, 15184, 20775, 235907, 192156, 76267, 71918, 216456, 21944, 19714, 16987, 109652, 70693, 14245, 211586, 21807, 69890, 104086, 320541, 320…
BURTON_ADIPOGENESIS_8	0.00270916	0.041262	0.355377	1.54368	160	67399, 20707, 20726, 66734, 20710, 20740, 16410, 20706, 11461, 68192, 20709, 19334, 17886, 17880, 11745, 18844, 20539, 56431, 17967, 55963, 241226, 17698, 19223, 19349, 12836, 17164, 11459, 66913, 192176, 208177, 56496, 18301, 11820, 233877, 102657, 105785, 20723, 12829, 20725, 17183
GERY_CEBP_TARGETS	0.000884766	0.0203451	0.360024	1.59776	190	17872, 11910, 15368, 17135, 74182, 72017, 14825, 13197, 56812, 15227, 17873, 11461, 19252, 100494, 97114, 14828, 228775, 319150, 52357, 226695, 15936, 15259, 18611, 213043, 13198, 18712, 13874, 19124, 319181, 319179, 16002, 67469, 18049, 11459, 217166, 68024, 16477, 20197, 15257, 14081, 18793, 20310, 15526, 21930, 12955, 66917, 226691, 23893, 74591, 67792, 15482, 52120, 19122, 14200, 20404, 19374…
GARGALOVIC_RESPONSE_TO_OXIDIZED_PHOSPHOLIPIDS_BLUE_UP	0.000758204	0.0177999	0.364028	1.60964	184	11910, 17135, 14825, 226744, 75788, 231207, 114565, 70675, 66895, 19883, 17254, 71834, 16323, 100494, 52348, 14828, 230784, 20918, 18030, 14066, 66313, 69259, 12369, 66680, 433693, 67579, 231510, 14673, 13198, 230734, 19699, 23950, 66341, 20663, 239528, 17768, 76650, 16560, 69053, 18793, 20310, 15526, 54720, 19055, 66917, 20662, 58801, 19697, 15482
BURTON_ADIPOGENESIS_PEAK_AT_0HR	0.00202156	0.0349845	0.385575	1.61925	124	20707, 20726, 72017, 93806, 20710, 21894, 13197, 20706, 11461, 20709, 17758, 228775, 14066, 14963, 15042, 52055, 378702, 14991, 21825, 13198, 667977, 11520, 12396, 12836, 11459, 18595, 22004, 12955, 20723, 12829, 20725, 15013, 12828, 20719, 12398
KEGG_ENDOCYTOSIS	0.000141991	0.00488047	0.378947	1.68904	197	20779, 75788, 11554, 75608, 20844, 228998, 16542, 271457, 52348, 14828, 68365, 19334, 18720, 84092, 14963, 15042, 12978, 66313, 69780, 72543, 74998, 78287, 93742, 52055, 14773, 13430, 14991, 16590, 14184, 216238, 667977, 19713, 77038, 56324, 14257, 215445, 98878, 16396, 11556, 212285, 18595, 347722, 26431, 15239, 24013, 98366, 15526, 66700, 215632, 18571, 11764, 231580, 330192, 232227, 73728, 154…
NAKAMURA_ADIPOGENESIS_LATE_DN	0.00209905	0.0353944	0.481141	1.74661	53	12841, 16410, 11461, 17880, 15936, 23886, 20539, 21825, 241226, 11459, 109624, 16193, 20720, 22004, 73690, 18787, 27277, 17096, 16007, 23959
PID_NFKAPPAB_CANONICAL_PATHWAY	0.0016441	0.0303068	0.542428	1.81689	36	75471, 12675, 18752, 257632, 74256, 66105, 56550, 21929, 19697, 192656, 19428, 22034, 16151, 238988
REACTOME_AMINO_ACID_TRANSPORT_ACROSS_THE_PLASMA_MEMBRANE	0.00222948	0.0363019	0.579775	1.8199	27	11989, 11987, 229706, 17254, 26570, 72401, 20539, 55963, 105727
KRIEG_HYPOXIA_VIA_KDM3A	0.000123939	0.0046701	0.454444	1.83044	95	17872, 20707, 11989, 15368, 20726, 22628, 14825, 20710, 20706, 11987, 20709, 13614, 23886, 12836, 16477, 18787, 18793, 20310, 433470, 21817, 320253, 20723, 12829, 20725, 12828, 20719
BURTON_ADIPOGENESIS_PEAK_AT_2HR	0.000379999	0.0103268	0.471421	1.83654	78	17872, 15937, 14825, 13197, 12334, 74142, 19252, 22339, 21825, 14219, 20515, 18712, 23950, 11852, 19225, 16193, 16477, 104215, 18787, 20310, 21930, 21664, 16007, 12585, 18227, 15277, 12778, 107771, 14281, 23872, 268958, 23882, 16598, 14282
GARGALOVIC_RESPONSE_TO_OXIDIZED_PHOSPHOLIPIDS_MAGENTA_UP	3.15e-05	0.00203933	0.494667	1.94745	83	17872, 17135, 104348, 14828, 17133, 329575, 626802, 212999, 320661, 215418, 74464, 23849, 11350, 14284, 19225, 69053, 67263, 69504, 15526, 626391, 15482, 545471, 193740, 100271882, 216177, 58233, 50523, 238555, 22759, 224893, 17134, 100642166, 626848, 104349, 433520, 240120, 70686
GROSS_HYPOXIA_VIA_ELK3_DN	1.39e-05	0.00203933	0.448582	2.03274	227	17872, 67399, 56715, 11910, 70726, 14825, 13197, 20620, 260409, 216188, 19252, 15417, 223881, 107869, 17988, 14828, 74277, 56193, 13614, 19359, 213499, 12608, 20437, 17355, 17886, 18030, 20482, 22339, 16573, 83397, 30932, 17880, 21824, 30938, 12505, 241452, 226695, 26570, 107765, 27053, 107508, 14219, 20439, 20515, 18712, 23897, 104458, 17064, 270198, 215418, 20893, 23849, 19225, 11911, 17768, 16…
MARCINIAK_ER_STRESS_RESPONSE_VIA_CHOP	6.81e-05	0.00313508	0.614946	2.03421	34	17872, 223920, 52331, 22393, 11717, 74142, 13198, 21399, 12725, 12353, 17772
GROSS_HYPOXIA_VIA_ELK3_ONLY_UP	3.34e-05	0.00203933	0.620895	2.18033	45	17872, 67399, 56715, 14825, 13197, 56332, 12608, 18030, 83397, 21824, 241452, 26570, 107508, 20515, 11911, 18826, 16193, 74194, 20310
KRIGE_AMINO_ACID_DEPRIVATION	1.7e-05	0.00203933	0.811001	2.69957	35	17872, 432466, 11898, 11910, 14360, 13197, 20779, 69065, 107869, 22375, 228775, 230784, 107503, 12608, 22339, 20226, 26570, 27053, 20856, 13198, 108078, 12575
