## Supplementary material for "Microenvironmental arginine restriction sensitizes pancreatic cancers to polyunsaturated fatty acids by suppression of lipid synthesis": Source data: Figure 1 - source data 2.xlsx

### Sheet: Sheet1
Cell Line	Condition	Palmitate M+0	Palmitate M+1	Palmitate M+2	Palmitate M+3	Palmitate M+4	Palmitate M+5	Palmitate M+6	Palmitate M+7	Palmitate M+8	Palmitate M+9	Palmitate M+10	Palmitate M+11	Palmitate M+12	Palmitate M+13	Palmitate M+14	Palmitate M+15	Palmitate M+16	Palmitate M+17	Palmitate M+18	Palmitate M+19	Palmitate M+20	Palmitate M+21	Palmitate M+22	Palmitate M+23	Palmitate M+24	Palmitate M+25	Palmitate M+26	Palmitate M+27	Palmitate M+28	Palmitate M+29	Palmitate M+30	Palmitate M+31	Palmitate M+32
mPDAC2	RPMI	2.14431e+06	63991.9	3024.96	4952.04	7895.23	17604.3	32164.1	51891.9	66527.2	75915.5	76291.4	59899.6	43733.9	29017	15733.4	0	4488.31	0	0	0	0	0	0	0	0	1271.07	0	0	4262.57	45.6121	0	0	0
mPDAC2	RPMI	1.71479e+06	52417.6	684.083	3606.27	5686.82	11956.1	21611	35854.7	47414.2	53019.7	49220.1	0	38678.1	18473.7	10521.5	5222.04	2138.5	0	0	0	0	0	0	0	0	1399.74	0	0	3055.46	194.854	0	0	0
mPDAC2	RPMI	1.97052e+06	59535.2	1829.17	5396.1	10438.1	20805.8	36056.2	53627.7	64735.1	66829	58152.8	0	40318.5	18064.9	9665.81	0	2383.29	0	0	0	0	0	0	0	0	1102.21	0	0	3798.56	262.163	0	0	0
mPDAC2	TIFM	872229	16077.6	0	373.007	533.353	1423.72	2770.72	5080.14	7184.07	9654.47	0	12871	7183.12	6223.04	3608.18	1792.16	1018.02	0	0	0	0	0	0	0	0	861.062	0	0	1295.86	39.6561	0	0	0
mPDAC2	TIFM	1.67174e+06	41961	0	740.769	1494.62	2791.56	5965.8	10217	15046	18676.8	19758.1	0	18272.7	10418.1	6623.92	0	2125.19	0	0	0	0	0	0	0	0	1386.41	0	0	2969.35	0	0	0	0
mPDAC2	TIFM	1.16067e+06	24427.9	0	501.075	958.461	2017.57	4351.8	7061.58	10512.6	12831.1	13362.3	11790.2	10401.4	7429.96	4598.33	0	1512.15	0	0	0	0	0	0	0	0	1082.24	0	0	1912.63	37.0435	0	0	0
mPDAC3	RPMI	715021	13670.4	1216.81	3741.07	7408.62	14481.3	21406.4	30076.5	31560.5	29479.4	23019.1	0	13150.2	0	6350.14	2321.57	517.139	0	0	0	0	0	0	0	0	0	0	0	0	0	0	0	0
mPDAC3	RPMI	548023	9945.5	831.86	2797.86	5578.49	10625.8	16133.1	22624.5	25369	23970.4	19123	3530.45	12120.1	0	7415.3	2591.13	1039.76	441.38	0	0	0	0	0	0	0	0	0	0	0	0	0	0	0
mPDAC3	RPMI	796459	15948.4	2506.66	4264.66	8345.51	16633.4	26155.5	34264.1	37108	34206.3	26618.9	0	1282.33	0	8604.63	0	0	801.178	0	0	0	0	0	0	0	0	0	0	0	0	0	0	0
mPDAC3	TIFM	597500	3998.1	0	288.955	326.512	644.695	1481.33	2903.44	3013.1	3955.83	3872.09	4212.71	899.144	0	2805.36	1701.01	0	0	0	0	0	0	0	0	0	0	0	0	0	0	0	0	0
mPDAC3	TIFM	702266	6804.41	0	441.921	483.133	2066.96	3147.03	4151.09	6152.87	6390.37	6132.5	6956.51	947.107	0	1973.69	2265.98	0	0	0	0	0	0	0	0	0	0	0	0	0	0	0	0	0
mPDAC3	TIFM	308202	2365.6	0	226.012	176.701	603.005	1017.4	1398.41	2249.74	2286.11	2114.01	5175.52	762.852	0	675.003	800.653	0	0	0	0	0	0	0	0	0	0	0	0	0	0	0	0	0
mPDAC1	RPMI	125292	684.684	0	38.4965	343.348	39.9873	486.957	127.897	211.47	674.479	65.5707	5263.34	0	937.46	730.311	801.334	0	0	0	0	0	0	0	0	0	0	0	0	0	0	0	0	0
mPDAC1	RPMI	97244.8	1165.07	0	0	0	0	193.477	0	270.53	0	275.612	1703.1	0	163.739	0	0	0	0	0	0	0	0	0	0	0	0	0	0	0	0	0	0	0
mPDAC1	RPMI	164013	1130.7	0	3.75931	0	0	0	0	143.43	250.889	778.929	3201.58	184.102	0	388.866	125.092	0	0	0	0	0	0	0	0	0	0	0	0	0	0	0	0	0
mPDAC1	TIFM	250733	2020.09	316.206	174.102	135.246	260.871	577.915	607.628	669.021	974.068	434.317	3099.18	776.69	0	719.308	34.9585	0	0	0	0	0	0	0	0	0	0	0	0	0	0	0	0	0
mPDAC1	TIFM	254090	2325.42	124.741	166.099	209.21	346.747	485.382	617.286	842.224	806.071	546.125	4529.36	0	0	677.826	5.62254	0	0	0	0	0	0	0	0	0	0	0	0	0	0	0	0	0
mPDAC1	TIFM	284467	3479.16	0	45.8707	117.672	243.802	413.664	501.348	485.024	822.159	381.826	6190.16	674.417	0	1148.74	97.7858	0	0	0	0	0	0	0	0	0	0	0	0	0	0	0	0	0
