## Supplementary material for "Microenvironmental arginine restriction sensitizes pancreatic cancers to polyunsaturated fatty acids by suppression of lipid synthesis": Source data: Figure 1 - source data 3.xlsx

### Sheet: Sheet1
Cell Line	Condition	Palmitate M+0	Palmitate M+1	Palmitate M+2	Palmitate M+3	Palmitate M+4	Palmitate M+5	Palmitate M+6	Palmitate M+7	Palmitate M+8	Palmitate M+9	Palmitate M+10	Palmitate M+11	Palmitate M+12	Palmitate M+13	Palmitate M+14	Palmitate M+15	Palmitate M+16	Palmitate M+17	Palmitate M+18	Palmitate M+19	Palmitate M+20	Palmitate M+21	Palmitate M+22	Palmitate M+23	Palmitate M+24	Palmitate M+25	Palmitate M+26	Palmitate M+27	Palmitate M+28	Palmitate M+29	Palmitate M+30	Palmitate M+31	Palmitate M+32
ASPC1	RPMI	2296717	480116	67155	20040	30111	54627	79860	98250	103178	87875	69834	41585	12457	12772	6754	0	0	0	0	0	0	0	0	0	0	0	0	0	0	0	0	0	0
ASPC1	RPMI	2209416	458065	60985	17898	27812	49618	72341	90459	97177	86350	68097	45755	23787	13444	7300	0	0	0	0	0	0	0	0	0	0	0	0	0	0	0	0	0	0
ASPC1	RPMI	1918697	398386	54280	16922	24811	42726	65457	80655	81167	73586	55618	40760	11618	11029	5476	0	0	0	0	0	0	0	0	0	0	0	0	0	0	0	0	0	0
ASPC1	TIFM	2649927	548396	68375	9512	7770	16112	28142	42428	52045	56348	52827	42776	2621	17732	11126	0	0	0	0	0	0	0	0	0	0	0	0	0	0	0	0	0	0
ASPC1	TIFM	2734953	569950	70198	9421	7095	14630	28428	41786	53346	58265	51193	13916	5360	17899	12078	0	0	0	0	0	0	0	0	0	0	0	0	0	0	0	0	0	0
ASPC1	TIFM	1777216	364930	45243	6060	5246	9641	17450	25797	32110	35434	32879	49622	15834	10558	7126	0	0	0	0	0	0	0	0	0	0	0	0	0	0	0	0	0	0
PANC1	RPMI	7811998	1751251	227189	38425	41295	85116	144807	206215	252674	261437	234349	179373	124674	74667	40014	0	0	0	0	0	0	0	0	0	0	0	0	0	0	0	0	0	0
PANC1	RPMI	5969343	1309285	165702	27875	29287	56957	98412	144323	176449	183664	165000	24185	84905	53414	28440	0	0	0	0	0	0	0	0	0	0	0	0	0	0	0	0	0	0
PANC1	RPMI	5543004	1195991	153909	28316	31288	58435	97644	138412	159410	159331	144749	24073	71408	39072	21494	0	0	0	0	0	0	0	0	0	0	0	0	0	0	0	0	0	0
PANC1	TIFM	7324883	1615006	204105	27205	16401	31601	56017	85734	108372	117151	114808	7472	64642	40452	23408	0	0	0	0	0	0	0	0	0	0	0	0	0	0	0	0	0	0
PANC1	TIFM	5600563	1207843	156305	20568	12328	23495	41665	61183	78057	84300	80577	20172	46914	4283	16213	0	0	0	0	0	0	0	0	0	0	0	0	0	0	0	0	0	0
PANC1	TIFM	6329923	1378382	174884	23938	13055	26694	48329	70783	90444	93525	92123	12696	50727	29268	19294	0	0	0	0	0	0	0	0	0	0	0	0	0	0	0	0	0	0
