## Supplementary material for "Microenvironmental arginine restriction sensitizes pancreatic cancers to polyunsaturated fatty acids by suppression of lipid synthesis": Source data: Figure 2 - source data 1.xlsx

### Sheet: Sheet1
Cell line	Media	Palmitate M+0	Palmitate M+1	Palmitate M+2	Palmitate M+3	Palmitate M+4	Palmitate M+5	Palmitate M+6	Palmitate M+7	Palmitate M+8	Palmitate M+9	Palmitate M+10	Palmitate M+11	Palmitate M+12	Palmitate M+13	Palmitate M+14	Palmitate M+15	Palmitate M+16	Palmitate M+17	Palmitate M+18	Palmitate M+19	Palmitate M+20	Palmitate M+21	Palmitate M+22	Palmitate M+23	Palmitate M+24	Palmitate M+25	Palmitate M+26	Palmitate M+27	Palmitate M+28	Palmitate M+29	Palmitate M+30	Palmitate M+31	Palmitate M+32
mPDAC1	RPMI	1.48174e+06	37346.1	3120.84	8217.58	16222.7	33802.8	53732.3	76129.9	89236.9	87784.6	76238	57538.3	35615.3	20821.5	10604.3	4581.32	1827.88	0	0	0	0	0	0	0	0	810.703	0	0	4047.29	0	0	0	0
mPDAC1	RPMI	1.34242e+06	39491.4	4039.91	6750.48	14852.6	30819	50347.7	68878.5	79161.4	78245.8	66642.8	52135.1	30350.9	17381.6	8521.93	3603.98	1231.28	0	0	0	0	0	0	0	0	643.647	0	0	3958.99	0	0	0	0
mPDAC1	RPMI	1.02647e+06	22070.7	3011.43	5160.94	11723.9	23059.1	38539.7	51172.3	60514.7	59829.7	50936.4	38112.5	22553.9	12889.2	6342.49	2727.43	1054.8	0	0	0	0	0	0	0	0	400.19	0	0	2581.56	0	0	0	0
mPDAC1	RPMI - arg	286126	3610.51	553.799	230.616	360.981	720.292	1235.66	1836.73	2345.1	2596.4	2840.97	2702.59	29.2747	353.59	803.043	397.772	303.148	0	0	0	0	0	0	0	0	828.504	0	0	624.308	0	0	0	0
mPDAC1	RPMI - arg	435289	8672.88	0	270.07	483.985	879.695	1703.41	2809.97	3735.24	3800.68	3851.93	4072.76	0	1950.8	785.485	460.184	188.282	0	0	0	0	0	0	0	0	491.646	0	0	572.068	0	0	0	0
mPDAC1	RPMI - arg	537957	9675.12	0	232.597	493.912	1068.57	1989.83	3321.08	4479.58	4799.28	5309.98	4507.69	0	2376.69	1067.06	628.428	129.662	0	0	0	0	0	0	0	0	694.708	0	0	622.828	0	0	0	0
mPDAC1	TIFM	638393	11520.1	208.592	634.74	873.146	1834.59	3714.03	6606.15	9581.56	13097.6	14391.1	13955.4	11368.5	8567.74	5696.77	3003.64	1576.92	0	0	0	0	0	0	0	0	602.101	0	0	2778.77	0	0	0	0
mPDAC1	TIFM	1.08101e+06	27053.4	484.593	827.136	1222.65	2749.82	6095.81	9898.26	16255.7	21137.4	24294.6	147.943	641.865	19223.5	10248.9	6210.42	2926.44	0	0	0	0	0	0	0	0	2022.82	0	0	4601.02	0	0	0	0
mPDAC1	TIFM	1.61523e+06	43597.4	769.029	2001.53	2280.18	4973.37	10187	17537	26629.2	35105.9	40277.7	0	999.252	32741.7	16955.7	10111.9	5267.73	0	0	0	0	0	0	0	0	2442.73	0	0	6273.77	0	0	0	0
mPDAC1	TIFM + arg	2.36663e+06	80578.9	2266.13	4045.73	7424.13	17533.5	33328.7	55659.6	76888.8	91077.3	91784.8	82538.7	63024.3	42306.2	25367	12717.6	5876.63	0	0	0	0	0	0	0	0	1206.3	0	0	10420.5	0	0	0	0
mPDAC1	TIFM + arg	725697	15009.2	359.621	1094.05	2395.06	5441.83	10522.4	16709.4	22783.8	26730	27020	23597.4	17739.9	11646.2	6867.34	3474.81	1569.79	0	0	0	0	0	0	0	0	614.845	0	0	2787.47	0	0	0	0
mPDAC1	TIFM + arg	867356	21531.5	927.392	1538.62	2560.49	6504.19	12972.5	19933	28278	32679.5	33033.1	29209.8	22083.2	14240.8	8387.85	3838.45	1902.31	0	0	0	0	0	0	0	0	225.344	0	0	3059.1	0	0	0	0
