## Supplementary material for "Microenvironmental arginine restriction sensitizes pancreatic cancers to polyunsaturated fatty acids by suppression of lipid synthesis": Source data: Figure 2 - source data 2.xlsx

### Sheet: Sheet1
Mouse ID	Genotype	Palmitate M+0	Palmitate M+1	Palmitate M+2	Palmitate M+3	Palmitate M+4	Palmitate M+5	Palmitate M+6	Palmitate M+7	Palmitate M+8	Palmitate M+9	Palmitate M+10	Palmitate M+11	Palmitate M+12	Palmitate M+13	Palmitate M+14	Palmitate M+15	Palmitate M+16	Palmitate M+17	Palmitate M+18	Palmitate M+19	Palmitate M+20	Palmitate M+21	Palmitate M+22	Palmitate M+23	Palmitate M+24	Palmitate M+25	Palmitate M+26	Palmitate M+27	Palmitate M+28	Palmitate M+29	Palmitate M+30	Palmitate M+31	Palmitate M+32
APC1	LYSM-/-;Arg1-/-	140218	14287.1	4913.85	1682.8	458.767	888.949	490.601	0	125.317	0	380.575	1384.86	500.512	0	0	0	0	0	0	0	0	0	0	0	0	0	0	0	0	0	0	0	0
APC2	LYSM-/-;Arg1-/-	173931	8594.29	2697.23	741.741	202.792	69.0218	0	0	0	1068.25	210.99	15509.4		0	0	0	0	0	0	0	0	0	0	0	0	0	0	0	0	0	0	0	0
APC4	LYSM-/-;Arg1-/-	97801.4	8619.3	3357.41	1303.3	292.524	133.296	0	0	0	210.106	383.132	5212.43	649.394	0	0	0	0	0	0	0	0	0	0	0	0	0	0	0	0	0	0	0	0
APC5	LYSM+/+;Arg1-/-	35828.3	2755.33	1105.77	473.967	81.9578	0	0	0	0	0	422.919	2007.32	322.109	0	0	0	0	0	0	0	0	0	0	0	0	0	0	0	0	0	0	0	0
APC6	LYSM+/+;Arg1-/-	57515.2	4388.94	1225.52	546.503	24.005	0	0	0	0	208.512	207.556	5481.96	166.545	0	0	0	0	0	0	0	0	0	0	0	0	0	0	0	0	0	0	0	0
APC7	LYSM+/+;Arg1-/-	33511.2	3709.23	870.894	202.297	0	0	0	0	0	0	1150.64	5489.99	1073.17	0	0	0	0	0	0	0	0	0	0	0	0	0	0	0	0	0	0	0	0
APC9	LYSM-/-;Arg1-/-	45891.5	2063.27	799.566	228.214	0	0	0	0	0	322.273	375.63	4220.62	243.211	0	0	0	0	0	0	0	0	0	0	0	0	0	0	0	0	0	0	0	0
APC10	LYSM+/+;Arg1-/-	92699.1	4887.86	1793.78	615.998	202.398	0	0	0	0	743.173	161.01	12638.1	2160.44	0	0	0	0	0	0	0	0	0	0	0	0	0	0	0	0	0	0	0	0
APC14	LYSM+/+;Arg1-/-	55503.4	4620.2	1702.96	353.282	100.21	0	0	0	0	0	106.201	5973.56	1469.88	0	0	0	0	0	0	0	0	0	0	0	0	0	0	0	0	0	0	0	0
