## Supplementary material for "Microenvironmental arginine restriction sensitizes pancreatic cancers to polyunsaturated fatty acids by suppression of lipid synthesis": Source data: Figure 2 - source data 3.xlsx

### Sheet: Sheet1
Mouse ID	Genotype	Palmitate M+0	Palmitate M+1	Palmitate M+2	Palmitate M+3	Palmitate M+4	Palmitate M+5	Palmitate M+6	Palmitate M+7	Palmitate M+8	Palmitate M+9	Palmitate M+10	Palmitate M+11	Palmitate M+12	Palmitate M+13	Palmitate M+14	Palmitate M+15	Palmitate M+16	Palmitate M+17	Palmitate M+18	Palmitate M+19	Palmitate M+20	Palmitate M+21	Palmitate M+22	Palmitate M+23	Palmitate M+24	Palmitate M+25	Palmitate M+26	Palmitate M+27	Palmitate M+28	Palmitate M+29	Palmitate M+30	Palmitate M+31	Palmitate M+32
1	LYSM-/-;Arg1-/-	433083	133217	53154.1	14355.3	2482.26	621.905	151.018	0	0	0	366.078	10965.2	720.256	0	0	0	0	0	0	0	0	0	0	0	0	0	0	0	0	0	0	0	0
2	LYSM-/-;Arg1-/-	755885	255826	102737	28185.1	5022.52	1852.01	112.218	0	0	0	610.132	1416.09	222.932	0	0	0	0	0	0	0	0	0	0	0	0	0	0	0	0	0	0	0	0
3	LYSM-/-;Arg1-/-	250934	99906.5	43442.9	12427.6	2635.32	283.441	0	0	0	0	270.062	932.065	0	0	0	0	0	0	0	0	0	0	0	0	0	0	0	0	0	0	0	0	0
4	LYSM-/-;Arg1-/-	626960	208300	85562.3	24754.4	4740.28	885.569	99.7723	0	0	0	239.832	1038.68	7.43034	0	0	0	0	0	0	0	0	0	0	0	0	0	0	0	0	0	0	0	0
5	LYSM+/+;Arg1-/-	745795	181762	66922.5	17709.2	3619.28	720.417	0	0	0	0	335.848	1072.12	12.1782	0	0	0	0	0	0	0	0	0	0	0	0	0	0	0	0	0	0	0	0
6	LYSM+/+;Arg1-/-	275948	65014.2	23082.5	5641.82	1168.72	52.3771	0	0	0	0	226.167	3944.05	644.131	0	0	0	0	0	0	0	0	0	0	0	0	0	0	0	0	0	0	0	0
7	LYSM+/+;Arg1-/-	893900	215934	75424.8	19205.5	3686.1	574.68	167.601	0	0	0	1073.78	0	0	0	0	0	0	0	0	0	0	0	0	0	0	0	0	0	0	0	0	0	0
8	LYSM-/-;Arg1-/-	860676	216104	81553.2	21505.1	3990.48	1019.9	0	0	0	0	226.565	1025.95	63.1894	0	0	0	0	0	0	0	0	0	0	0	0	0	0	0	0	0	0	0	0
9	LYSM-/-;Arg1-/-	1.12738e+06	462469	209311	61773.2	13409.7	2341.1	327.325	0	0	0	137.584	863.143	0	0	0	0	0	0	0	0	0	0	0	0	0	0	0	0	0	0	0	0	0
10	LYSM+/+;Arg1-/-	1.14156e+06	405515	187104	60968.5	13858.8	2938.82	429.293	0	0	0	248.868	1317.67	0	0	0	0	0	0	0	0	0	0	0	0	0	0	0	0	0	0	0	0	0
11	LYSM-/-;Arg1-/-	929235	313458	111034	26954.4	4818.32	849.072	132.118	0	0	0	0	2502.96	0	0	0	0	0	0	0	0	0	0	0	0	0	0	0	0	0	0	0	0	0
12	LYSM-/-;Arg1-/-	308511	108625	44290.1	11791.5	2405	340.124	0	0	0	0	0	2426.03	282.666	0	0	0	0	0	0	0	0	0	0	0	0	0	0	0	0	0	0	0	0
13	LYSM+/+;Arg1-/-	524171	201490	87024.9	24082.9	5292.53	779.916	130.544	0	0	0	0	2937.35	0	0	0	0	0	0	0	0	0	0	0	0	0	0	0	0	0	0	0	0	0
14	LYSM+/+;Arg1-/-	750818	338463	149069	42189	8677.21	1601.78	172.893	0	0	0	188.693	4020.14	567.25	0	0	0	0	0	0	0	0	0	0	0	0	0	0	0	0	0	0	0	0
