## Supplementary material for "Microenvironmental arginine restriction sensitizes pancreatic cancers to polyunsaturated fatty acids by suppression of lipid synthesis": Source data: Source Data Figure 3 supplement 1.xlsx

### Sheet: Sheet1
Cell Line	Condition	Palmitate M+0	Palmitate M+1	Palmitate M+2	Palmitate M+3	Palmitate M+4	Palmitate M+5	Palmitate M+6	Palmitate M+7	Palmitate M+8	Palmitate M+9	Palmitate M+10	Palmitate M+11	Palmitate M+12	Palmitate M+13	Palmitate M+14	Palmitate M+15	Palmitate M+16	Palmitate M+17	Palmitate M+18	Palmitate M+19	Palmitate M+20	Palmitate M+21	Palmitate M+22	Palmitate M+23	Palmitate M+24	Palmitate M+25	Palmitate M+26	Palmitate M+27	Palmitate M+28	Palmitate M+29	Palmitate M+30	Palmitate M+31	Palmitate M+32
Aspc1	RPMI	2.61095e+06	68154.8	2150.7	12654.6	28302.8	50705.6	71234.9	0	107573	73559.1	57919.4	17932.6	3584.92	4592.01	6676.52	1449.73	1148.78	0	0	0	0	0	0	0	0	9873.22	0	0	0	0	0	0	0
Aspc1	RPMI	3.39692e+06	95294.8	5368.63	18141.5	38018	68753.8	99401.1	0	149096	105746	81608.5	14923.9	4403.19	19243.3	7375.2	0	1361.71	0	0	0	0	0	0	0	0	10153.9	0	0	0	0	0	0	0
Aspc1	RPMI	2.52231e+06	52366.1	6810.02	12853.6	27065.2	50019.5	72453.8	0	105848	75973.8	55771.8	26793.2	3296.92	5272.61	5883.7	1224.13	744.368	0	0	0	0	0	0	0	0	12301.1	0	0	0	0	0	0	0
Aspc1	TIFM	2.67412e+06	57407.4	0	2027.48	8680.32	15983.2	25919	0	52071.5	0	49210.7	41617.5	5952.11	12261.6	7270.56	3019.65	837.906	0	0	0	0	0	0	0	0	16713.2	0	0	0	0	0	0	0
Aspc1	TIFM	3.18378e+06	72967.4	0	2201.34	9469.3	17441.3	32024.9	0	63669.2	59619.4	48700.9	0	32605.5	13909.9	8825.04	2728.04	1692.56	0	0	0	0	0	0	0	0	5723.43	0	0	0	0	0	0	0
Aspc1	TIFM	3.22897e+06	78328.8	0	4813.85	9604.59	20417.4	34215.7	0	70202.6	64001.7	55792.9	1420.29	33279	13843.8	8137.27	3415.31	1804.14	0	0	0	0	0	0	0	0	3695.06	0	0	0	0	0	0	0
Aspc1	TIFM + arg	3.7312e+06	87704	666.281	11060.4	25436.2	49202.2	77411.7	0	136314	107040	86667.2	65111.6	35779.6	21914.4	12100.5	3872.02	889.831	0	0	0	0	0	0	0	0	2641	0	0	0	0	0	0	0
Aspc1	TIFM + arg	4.32226e+06	124111	0	13624.3	31773.7	61652	95567.7	0	168869	132864	116143	14839.5	6916.75	34307	13343.2	4316.55	2118.33	0	0	0	0	0	0	0	0	15296.9	0	0	0	0	0	0	0
Aspc1	TIFM + arg	4.06664e+06	90192.6	2578.06	10122.9	25766.1	50219.6	81025.4	0	144860	118048	96385	0	1080.18	28921.6	12207.3	5881.17	1036.29	0	0	0	0	0	0	0	0	4629.91	0	0	0	0	0	0	0
Panc1	RPMI	1.3655e+07	622308	0	24792.9	67082.3	138520	226926	0	434291	363572	313863	0	187844	83935.6	41862.7	0	10480.3	0	0	0	0	0	0	0	0	5105.78	0	0	0	0	0	0	0
Panc1	RPMI	6.64061e+06	226076	0	10847.8	24652.4	50779.2	74780.7	0	160640	139982	117653	0	74540.2	28577.4	17445.3	7275.42	3057.46	0	0	0	0	0	0	0	0	3209.9	0	0	0	0	0	0	0
Panc1	RPMI	8.36027e+06	288090	0	15035.7	35608.2	70984.7	119686	0	231621	199620	168791	0	104867	44138.6	23992.5	11195.7	3428.58	0	0	0	0	0	0	0	0	2863.72	0	0	0	0	0	0	0
Panc1	TIFM	9.34419e+06	349690	0	9801.1	20369.9	44179.4	75207.2	0	159885	143752	128421	0	2628.45	2245.38	30281.3	10916.1	3083.85	0	0	0	0	0	0	0	0	6859.45	0	0	0	0	0	0	0
Panc1	TIFM	4.98475e+06	143468	0	3453.91	9689.97	18885.8	28194.7	0	70173.6	62790.4	59473.8	0	3805.07	25222.2	9907.72	3919.14	1710.56	0	0	0	0	0	0	0	0	3949.83	0	0	0	0	0	0	0
Panc1	TIFM	1.15274e+07	498850	0	14183	29774.7	62881	107755	0	226937	201208	176735	0	113061	49619.9	29540.3	0	6651.71	0	0	0	0	0	0	0	0	8499.16	0	0	0	0	0	0	0
Panc1	TIFM + arg	7.82473e+06	280857	6748.18	27371.8	57932.2	116577	181121	0	330214	265824	221307	0	3698.9	84841.7	25325.3	13861.9	4267.34	0	0	0	0	0	0	0	0	13153.6	0	0	0	0	0	0	0
Panc1	TIFM + arg	7.91657e+06	272465	10106.9	26339.1	58903.8	114321	174757	0	326347	267156	216912	0	122355	0	35984.6	9338.76	4543.45	0	0	0	0	0	0	0	0	7102.2	0	0	0	0	0	0	0
Panc1	TIFM + arg	7.78505e+06	277587	9905.58	23156.5	59270.5	115819	182022	0	328643	271484	223264	0	1025.16	3065.71	40860.9	0	6183.09	0	0	0	0	0	0	0	0	7811.18	0	0	0	0	0	0	0
