## Supplementary material for "Microenvironmental arginine restriction sensitizes pancreatic cancers to polyunsaturated fatty acids by suppression of lipid synthesis": Source data: Figure 3 - source data 2.xlsx

### Sheet: Sheet1
Cell Line	Condition	Palmitate M+0	Palmitate M+1	Palmitate M+2	Palmitate M+3	Palmitate M+4	Palmitate M+5	Palmitate M+6	Palmitate M+7	Palmitate M+8	Palmitate M+9	Palmitate M+10	Palmitate M+11	Palmitate M+12	Palmitate M+13	Palmitate M+14	Palmitate M+15	Palmitate M+16	Palmitate M+17	Palmitate M+18	Palmitate M+19	Palmitate M+20	Palmitate M+21	Palmitate M+22	Palmitate M+23	Palmitate M+24	Palmitate M+25	Palmitate M+26	Palmitate M+27	Palmitate M+28	Palmitate M+29	Palmitate M+30	Palmitate M+31	Palmitate M+32
mPDAC2	+Lipid TIFM	926115	17279.4	51.4507	1203.51	2200.25	4322.74	7251.8	10107.3	12343.4	12513.8	9588.61	4259.66	6870.6	0	183.913	902.35	334.222	0	0	0	0	0	0	0	0	446.185	0	0	1604.81	186.226	0	0	0
mPDAC2	+Lipid TIFM	1.07513e+06	20325.5	0	1416.01	2373.18	4788.28	7885.43	11015.3	13308	14163.8	12308.2	14993.2	3505.58	1162.64	430.958	254.098	397.087	0	0	0	0	0	0	0	0	5807.07	0	0	2042.84	9.53976	0	0	0
mPDAC2	+Lipid TIFM	815763	12162	0	919.417	1882	3700.68	6313.05	8789.75	10494.5	10772.1	8863.2	5577.27	4477.29	2961.34	0	1124.97	134.426	0	0	0	0	0	0	0	0	1251.14	0	0	1780.64	192.242	0	0	0
mPDAC2	-Lipid TIFM	644543	11334.7	0	1158.37	2841.31	5223.54	8731.69	11301.5	13159.1	12708.5	11501.3	19065.7	0	3549.32	0	753.781	191.103	0	0	0	0	0	0	0	0	3215.84	0	0	1301.88	0	0	0	0
mPDAC2	-Lipid TIFM	914204	15177.9	70.7503	1651.81	3174.54	6616.17	11602.3	15720.9	18541.4	18703.9	15136.8	0	10017.5	4074.78	0	1180.45	519.348	0	0	0	0	0	0	0	0	1312.04	0	0	1717.06	0	0	0	0
mPDAC2	-Lipid TIFM	849091	14419.8	0	1463.51	3561.14	6563.4	10903.1	15263.4	17926.1	17731.7	16613.4	2684.43	3251.44	4967.28	0	146.681	498.234	0	0	0	0	0	0	0	0	4863.99	0	0	1537.69	164.406	0	0	0
mPDAC2	+Lipid TIFM+Arginine	2.07244e+06	58465	2197.91	9386.84	21225.1	39488.4	60831.3	78412.7	84669.5	75257.4	57798.7	0	3697.79	15314.2	5053.18	0	1082.32	0	0	0	0	0	0	0	0	3267.86	0	0	183.072	968.151	0	0	0
mPDAC2	+Lipid TIFM+Arginine	2.05658e+06	54165.7	3529.89	8831.31	20974.8	38194	59264.7	76039.7	81947.8	75380.7	58966.9	0	0	17125.6	4973.96	0	1060.24	0	0	0	0	0	0	0	0	3184.06	0	0	4437.98	0	0	0	0
mPDAC2	+Lipid TIFM+Arginine	1.58753e+06	41196.1	849.22	5773.05	14257.8	27418.4	42291.3	54012.4	59873.2	55304.6	41323.9	0	1080.29	1197.4	6289.92	0	937.511	0	0	0	0	0	0	0	0	2232.91	0	0	3293.78	49.1732	0	0	0
mPDAC2	-Lipid TIFM+Arginine	1.48862e+06	36759.4	2712.93	12727.2	27962.5	50568.1	75947.6	94892.9	98091.3	83779.6	65844.6	0	1531.12	19104.1	4118.83	0	922.552	0	0	0	0	0	0	0	0	4162.86	0	0	3049.35	17.0451	0	0	0
mPDAC2	-Lipid TIFM+Arginine	1.61678e+06	40259.8	2697.51	13291.6	29685.5	56704.2	81727.7	103425	107617	94898	70878.3	0	34692.2	11930.8	5862.54	2154.59	629.802	0	0	0	0	0	0	0	0	1052.3	0	0	3051.93	145.092	0	0	0
mPDAC2	-Lipid TIFM+Arginine	1.37097e+06	28075.6	3158.47	11221.5	25132.1	47239.4	68885.3	86883.3	88792.6	77138.1	58538.4	40572.4	0	15792.7	3840.95	0	935.379	0	0	0	0	0	0	0	0	1417.66	0	0	2455.55	153.659	0	0	0
mPDAC3	+Lipid TIFM	2.38887e+06	70694.1	628.996	4766.28	11495.5	22986.3	38712.3	52957.6	62798.1	61461.5	52369.1	326.143	32442.9	13285.2	0	283.719	1690.21	0	0	0	0	0	0	0	0	4233.4	0	0	7577.98	418.509	0	0	0
mPDAC3	+Lipid TIFM	2.15271e+06	57686.3	1295.3	4481.36	10673.3	20525.1	33762.4	48945.1	57044.7	57490.9	49221.8	43642.4	21352.7	0	9722.86	0	1873.22	0	0	0	0	0	0	0	0	1419.22	0	0	7425.19	0	0	0	0
mPDAC3	+Lipid TIFM	2.26521e+06	67467.1	1222.4	5109.91	10899.9	22632.4	37719	51244.3	62042.1	63310.9	53985.2	37933.8	26008.6	15652.4	7037.71	0	1733.55	0	0	0	0	0	0	0	0	382.327	0	0	6316.28	0	0	0	0
mPDAC3	-Lipid TIFM	1.81059e+06	46449.1	1242.52	6102.56	13070.8	25749.4	43492.2	58096.4	66364.2	65349.4	55194.7	0	442.069	1173.33	9865.4	2572.54	1073.59	0	0	0	0	0	0	0	0	2117.41	0	0	5589.05	0	0	0	0
mPDAC3	-Lipid TIFM	2.02444e+06	65485	0	6570.45	15283	30261.4	48716.4	67691.1	80320.9	78537.8	66404.7	57323	29901.6	17465	8671.6	0	1865.95	0	0	0	0	0	0	0	0	2877.47	0	0	6338.12	0	0	0	0
mPDAC3	-Lipid TIFM	2.16286e+06	61468.1	1462.04	6335.73	15669.2	31555.2	50208.8	67035.8	79835.8	80295.9	64415.5	0	38090.1	17972.1	7919.84	0	2091.4	0	0	0	0	0	0	0	0	1663.4	0	0	7803.77	0	0	0	0
mPDAC3	+Lipid TIFM+Arginine	2.56265e+06	82662.7	4995.2	14094.2	30241.7	56300.3	88261.1	113661	126541	118422	94823.8	0	54250.5	23364.9	10270.6	0	0	0	0	0	0	0	0	0	0	2888.64	0	0	6975.33	0	0	0	0
mPDAC3	+Lipid TIFM+Arginine	1.7119e+06	49292.2	3398.19	8382.13	19198.1	36702.1	56196.7	74474.8	83180.9	77804	62626.5	43320.7	25534	0	9122.04	0	1401.8	0	0	0	0	0	0	0	0	2130.33	0	0	5775.34	251.146	0	0	0
mPDAC3	+Lipid TIFM+Arginine	1.46852e+06	35856	2398.04	7680.37	16228.6	30905	49485.6	64736	70354.7	66022.1	52226	0	29607	11986.8	5670.45	0	1202.49	0	0	0	0	0	0	0	0	963.377	0	0	4957	278.292	0	0	0
mPDAC3	-Lipid TIFM+Arginine	1.11066e+06	27044.1	1831.53	9782.48	21402.7	38543.8	58238.5	75073.6	78802.1	70180.8	53795.9	0	27067.4	0	7365.3	0	1255.62	0	0	0	0	0	0	0	0	1583.61	0	0	3213.62	26.8847	0	0	0
mPDAC3	-Lipid TIFM+Arginine	1.34125e+06	37623.4	2671.71	10612.2	24178.7	47307.3	72846.8	90011.8	97320.3	86582.9	68464	45647.7	27043.7	14975.5	6872.19	2622.66	1116.88	0	0	0	0	0	0	0	0	1030.9	0	0	4058.98	286.36	0	0	0
mPDAC3	-Lipid TIFM+Arginine	1.59198e+06	39869.3	4009.65	13532.5	29577.5	56149.3	83320.8	107067	114702	102635	79235.7	0	41964.9	17613.2	7384.78	0	1648.78	0	0	0	0	0	0	0	0	1206.2	0	0	4753.67	0	0	0	0
mPDAC1	+Lipid TIFM	1.88554e+06	55043.2	39.3377	1994.56	3979.22	8347.53	14994	21218	26889.9	28274.8	26351.8	19297.8	0	11375.6	4521.94	0	1222.35	0	0	0	0	0	0	0	0	368.146	0	0	5837.06	165.246	0	0	0
mPDAC1	+Lipid TIFM	2.42933e+06	70146.8	0	2363.43	3974.33	9400.45	16764.4	25247	31116.2	34456.8	32507.6	0	22309	11565.5	6296.76	0	1673.8	0	0	0	0	0	0	0	0	1173.64	0	0	7625.63	0	0	0	0
mPDAC1	+Lipid TIFM	1.85019e+06	56513.2	0	1350.07	3408.86	7275.23	12714	19784.8	24788.9	27663.2	25417.4	0	356.558	12063.9	4862.71	0	1383.42	0	0	0	0	0	0	0	0	469.429	0	0	6091.06	118.869	0	0	0
mPDAC1	-Lipid TIFM	2.80974e+06	103223	0	3180.78	8355.88	17376.2	29765.4	42970.2	54150.8	54692.3	47510.8	0	32375.5	14485.1	8321.11	0	2085.22	0	0	0	0	0	0	0	0	2889.7	0	0	8967.54	0	0	0	0
mPDAC1	-Lipid TIFM	1.45324e+06	40420.3	0	1857.43	4308.15	8560.93	15311.9	21937.9	26868.8	28203.9	26572.6	7962.41	14733.6	0	0	362.072	1167.6	0	0	0	0	0	0	0	0	3646.25	0	0	4683.26	188.932	0	0	0
mPDAC1	-Lipid TIFM	2.64634e+06	92364.5	0	3102.07	7864.64	16456.5	26899.8	40905.5	49200.3	51194.1	45765.6	0	29560.3	16829.8	6933.24	0	18.9193	0	0	0	0	0	0	0	0	3405.22	0	0	8582.54	0	0	0	0
mPDAC1	+Lipid TIFM+Arginine	1.45439e+06	36171.9	0	2979.04	7436.17	13473.4	22274.7	30739.5	35293.2	33970	27849.1	57.3236	1763.36	9448.93	3219.2	0	803.615	0	0	0	0	0	0	0	0	2190.79	0	0	5067.97	88.3232	0	0	0
mPDAC1	+Lipid TIFM+Arginine	1.7126e+06	46036.4	301.588	3827.39	8763.32	16755.4	28228.2	38348	44758.7	42637.5	36131.4	0	20737.1	0	6925.56	0	1188.76	0	0	0	0	0	0	0	0	1475.98	0	0	6300.15	292.513	0	0	0
mPDAC1	+Lipid TIFM+Arginine	1.7501e+06	51651.8	0	3738.38	8849.87	17644.4	28048.1	38763.7	46116	45437.2	36857.1	0	148.824	13956.7	4449.64	0	1149.38	0	0	0	0	0	0	0	0	1228.69	0	0	6228.06	114.17	0	0	0
mPDAC1	-Lipid TIFM+Arginine	1.45332e+06	39156.7	944.266	7942.54	17395.9	31451.5	47219.7	57068.5	60338.7	53599	40652.3	0	20114.5	7252.74	3676.81	1357.05	369.588	0	0	0	0	0	0	0	0	286.123	0	0	5311	69.2781	0	0	0
mPDAC1	-Lipid TIFM+Arginine	1.41508e+06	37479.6	652.587	7445.67	17182.9	30702.8	44281.4	57337.2	59509.2	53480.1	39496.6	0	54.129	10956.9	2848.74	0	485.2	0	0	0	0	0	0	0	0	387.13	0	0	4421.06	141.728	0	0	0
mPDAC1	-Lipid TIFM+Arginine	1.93114e+06	57474.5	1414.09	10017.2	21135.8	40146.7	59681.3	74405.3	79703.1	72748.9	55240.7	0	28522.9	11917	5727.04	0	1096.82	0	0	0	0	0	0	0	0	813.292	0	0	6813.67	310.803	0	0	0
