## Supplementary material for "Microenvironmental arginine restriction sensitizes pancreatic cancers to polyunsaturated fatty acids by suppression of lipid synthesis": Source data: Figure 4 Source data 5.xlsx

### Sheet: Sheet1
Cell Line	Condition	Palmitate M+0	Palmitate M+1	Palmitate M+2	Palmitate M+3	Palmitate M+4	Palmitate M+5	Palmitate M+6	Palmitate M+7	Palmitate M+8	Palmitate M+9	Palmitate M+10	Palmitate M+11	Palmitate M+12	Palmitate M+13	Palmitate M+14	Palmitate M+15	Palmitate M+16	Palmitate M+17	Palmitate M+18	Palmitate M+19	Palmitate M+20	Palmitate M+21	Palmitate M+22	Palmitate M+23	Palmitate M+24	Palmitate M+25	Palmitate M+26	Palmitate M+27	Palmitate M+28	Palmitate M+29	Palmitate M+30	Palmitate M+31	Palmitate M+32
mPDAC1-TIFM	NTG	2.13349e+06	50691.8	1100.82	4945.85	12579.1	24460.5	43032.1	56795.9	66087.2	66321.1	53824.2	38785.4	26559.7	14015.3	8849.79	2971.37	1086.55	359.508	0	0	0	0	0	0	0	0	0	0	0	0	0	0	0
mPDAC1-TIFM	NTG	1.45586e+06	26025.8	644.691	3822.7	8819.84	15728.9	27549.4	37784.4	43832.8	43530.9	36717.7	26443.8	17605.5	9840.98	6988.52	2461.7	900.475	515.888	0	0	0	0	0	0	0	0	0	0	0	0	0	0	0
mPDAC1-TIFM	NTG	2.30524e+06	59859.2	1221.31	6339.15	12533.1	25811.9	44345.5	59738	70806.6	72306.3	62342.2	44845.4	29530	17630.3	11437	3770.11	2194.72	348.982	0	0	0	0	0	0	0	0	0	0	0	0	0	0	0
mPDAC1-TIFM	GCN2 KO sg1	2.14181e+06	57808.8	0	6707.89	14319.2	29931.6	50392.2	68604.8	79929.3	78883.7	66367.8	45500.7	30222	16826.7	10533.3	2944.07	1549.81	565.464	0	0	0	0	0	0	0	0	0	0	0	0	0	0	0
mPDAC1-TIFM	GCN2 KO sg1	3.06986e+06	89570.6	1880.18	9325.8	22253.8	45831.6	76251.6	107301	117259	117504	96175.9	70044.1	44391.5	23765.3	14760.6	4733.87	2499.46	676.912	0	0	0	0	0	0	0	0	0	0	0	0	0	0	0
mPDAC1-TIFM	GCN2 KO sg1	2.02182e+06	44968.4	582.791	6689.37	14293.7	26808.8	43933.2	61516.7	68977.8	69671.2	56034.4	39763.2	26397.8	15105.8	9003.35	3570.86	973.192	540.916	0	0	0	0	0	0	0	0	0	0	0	0	0	0	0
