## Supplementary material for "Microenvironmental arginine restriction sensitizes pancreatic cancers to polyunsaturated fatty acids by suppression of lipid synthesis": Source data: Figure 6 - source data 1.xlsx

### Sheet: Sheet1
			14:0 Myristic acid Results	16:0 palmitic acid Results	16:1 7-hexanoic acid Results	17:0 heptadecanoic acid Results	17:1 cis-10-heptadecanoic acid Results	18:0 Stearic acid Results	18:1 Oleate Results	18:1 vaccenate - low confidence Results	18:2 linoleate Results	20:0 Arachidate Results	20:1 11-eicosenoic acid Results	20:3 8,11,14-eicosetrenoic acid Results	20:4 Arachadonic acid Results	20:5 eicosepentanoic acid Results	18:3 alpha-eleostearic acid Results (peak 1)	18:3 alpha-eleostearic acid Results (peak 2)	22:0 Behenate Results	18:3 alpha-eleostearic acid Results (peak 3)	18:3 alpha-eleostearic acid Results (peak 4)	22:4 Docosatetraenoic acid - low confidence Results	22:5 Docosapentanoic acid - low confidence Results	24:0 Tetracosanoic acid Results	24:1 15-Tetradecosenoic acid Results
Sample	Mouse ID	Treatment	Peak area	Peak area	Peak area	Peak area	Peak area	Peak area	Peak area	Peak area	Peak area	Peak area	Peak area	Peak area	Peak area	Peak area	Peak area	Peak area	Peak area	Peak area	Peak area	Peak area	Peak area	Peak area	Peak area
Plasma	2	Safflower	7912.65	1.00926e+06	31233.9	410886	3175.41	1.09695e+06	99034.7	14732	571872	13549.9	5042.06	8305.56	407095	19598.4	0	0	13215.9	0	0		3500.7	21114.5	33388.2
Plasma	3	Tung	3543.6	502948	13919	216622	654.462	523163	48055.3	4570.26	238528	3607.35	4986.36	2466.45	175272	28505	4857.43	3241.28	2696.43	6880.58	1936.14	424.11	2875.18	14267.4	10487.6
Plasma	4	Safflower	4395.22	590591	10031.1	291611	1105.82	641007	68869	5777.6	302778	848.207	5781.41	2370.88	191013	34529.7	0	0	254.678	0	0		37141.9	18161.8	17805.5
Plasma	5	Safflower	6189.94	918054	18535.7	310560	447.951	835652	70651.7	2977.29	527151	4651.02		2902.21	147190	27048.9	1215.22	597.806	4434.24	1277.16	2673.19	1779.85	51767.6	2071.67	12873.3
Plasma	6	Tung	4678.77	758666	23822.6	261323	1852.54	848666	39863.1	6117.24	360431	2736.65	2457.6	2940.84	237159	47598.9	427.713	1964.47	3536.72	2444.78	2504.65		42634.2	21402.6	10729.5
Plasma	7	Safflower	4762.43	688486	13399.3	270010	1435.06	529220	76970.1	7308.88	334644	2031.4	6014.94	2714.92	232338	75662		203.823	2719.68	733.468	852.169	2470.28	31906.9	18289.8	15664.9
Plasma	9	Tung	6751.62	1.01661e+06	32243.7	368398	559.024	898637	56167.2	11775.1	561969	4912.36	6394.06	5996.5	417605	21810.9	769.519	1186.91	6183.54	2256.76	4315.83	506.99	68290.4	36018.3	17523
Plasma	10	Safflower	6321.33	861227	16377.5	370795	1424.6	838861	86430.9	3994.57	379288	4389.03	6445.97	2575.07	263106	38240.5	319.603	281.477	3915.47	132.333	613.207		36955.4	22360.1	18902.3
Plasma	11	Safflower	5832.16	880481	16542.1	322894	1196.25	780090	82443.6	5864.55	536128	3815.27	7264.67	3625.91	354049	61242.7	0	0	5051.92	0	0	558.323	37083	22545.8	15370.7
Plasma	12	Tung	2563.54	524977	8502.64	187750	663.224	544158	34829.7	3022.28	273924	1911.78	3499.21	1619.2	128007	22226.8	1733.77	449.056	4898.14	889.096	2114.8	457.338	1913.54	14159.2	15893.9
Plasma	13	Tung	2729.32	590241	11982.8	235604	261.344	735689	34410.6	3178.48	311698	2419.13	2428.89	1421.97	179513	42743.4	1220.12	875.107	2902.66	3109.39	495.921		1368.63	15453.3	9139.49
Plasma	14	Tung	7315.23	1.53502e+06	22775.3	396440	1765.81	1.57579e+06	98054.2	9775.08	824879	5988.7	8801.78	4874.34	470806	52956.2	5004.38	4585.86	9848.03	3689.97	9390.92	3152	146512	77969.7	41105.1
Plasma	15	Safflower	4424.02	694148	18643.8	300033	1053.35	653012	72690.3	8862.11	376033	3358.98	6842.01	4789.72	294980	17267.9	0	0	3840.97	0			2824.28	1242.63	19820.7
Plasma	16	Tung	3332.29	596748	18508.2	241245	1201.6	788432	34056.1	4635.65	332755	2625.21	2508.96	3279.07	176433	16063.9	1215.7	793.41	3405.65	1040.5	1618.74		33407	17871.4	14353.3
Plasma	17	Tung	7864.83	1.10991e+06	33760.5	473441	2049.03	1.03828e+06	73499.2	9757.25	638188	4630.69	4523.09	5984.05	351052	44393.2	364.834	1069.72	4557.74	229.855	2105.73	4706.5	51904.2	29008.7	17602.1
Plasma	18	Safflower	4824.66	671827	12934.5	300787	525.037	563844	80836.7	3698.55	358594	3010.5	6987.03	3083.17	233190	21218.2	0	0	4962.61	0	0		32615.4	4240.21	15704.1
Plasma	19	Safflower	3652.66	514085	12516.6	257300	1402.21	502206	54447.3	4298.51	234023	2049.73	4048.4	1866	177396	37043.6	0	0	1983.97	0		332.648	1251.87	12690.6	9368.7
Plasma	20	Tung	14490.4	2.04898e+06	71634.7	429522	4552.94	1.67623e+06	222641	22579.6	1.17423e+06	11322.8	19254.6	6670.5	475416	78269.7	3916.51	3109.34	7108.61	2349	6059.58	3803.27	111412	58376	14272.4
Plasma	21	Tung	5254.27	826082	14921.4	367772	374.394	1.0386e+06	49888.5	3769.2	449609	4390.5	4386.55	3858.8	246814	31691.4	675.13	1383.56	6975.06	1558.56	3631.25	1215.68	51209.1	1552.08	25629.1
Plasma	22	Safflower	3988.62	689833	11163.7	319220	1466.77	710572	82194.4	8501.32	362324	3478.55	5842.39	2907.81	256596	15886.2	0	0	3969.08	0	0		3525.24	18351.3	19195.5
Plasma	23	safflower	5009.82	682115	20271.7	299343	2276.87	648420	64024.9	9709.5	334536	3063.28	5131.29	2940.2	194935	22657.9	0	0	2554.57	0	0	2372.22	20737	13690	11985.6
Plasma	24	Tung	3364.87	680069	14292.5	310950	1504.91	902028	51373.3	4678.71	411902	3859.78	3938.58	3279.68	216906	20475.1	408.649	355.558	3617.4	856.757	2787.58		40609.7	1355.5	14409.3
Plasma	25	Safflower	1220.38	254106	4882.41	120357	1009.5	355035	27776.4	3048.12	137290	2019.52	2859.98	1191.54	89304.9	25342.8	0	0	1526.11	0	0		14983.3	1939.09	8605.68
Plasma	26	Tung	3752.78	802714	19845.5	370410	1165.57	934310	56098.2	7021.76	496391	4893.47	4605.28	4284.95	259350	43076.8	277.834	1023.27	4539.11	1413.2	2149.89	8053.96	2095.41	20503.1	11271.6
Plasma	27	Tung	4057.18	735759	17696.4	277395	1438.35	917422	42335.8	5924.07	405574	6443.5	3081.38	3408.66	255514	19697.7	0	0	5612.37	1992.63	3994.95		49875.2	23870.6	20482.8
