## Supplementary material for "Microenvironmental arginine restriction sensitizes pancreatic cancers to polyunsaturated fatty acids by suppression of lipid synthesis": Source data: Figure 6 - source data 2.xlsx

### Sheet: Key
Tissue	Abbreviation
Adipose	AD
Brain	BR
Kidney	KI
Liver	LV
Spleen	SP
Primary tumor	PT

### Sheet: Peak areas
	16:1 7-hexanoic acid Results	17:1 cis-10-heptadecanoic acid Results	18:1 Oleate Results	20:1 11-eicosenoic acid Results	24:1 15-Tetradecosenoic acid (2) Results	18:2 linoleate Results	20:3 8,11,14-eicosetrenoic acid Results	20:4 Arachadonic acid Results	20:5 eicosepentanoic acid Results	18:3 alpha-eleostearic acid Results	22:4 Docosatetraenoic acid Results	22:5 Docosapentanoic acid (2) Results		Tissue	PUFA/MUFA ratio
AD11	2308127	88701	2588597	45489	27744	14834364	22787	230270	0	16158	13209	83616		AD11	3.00483
AD13	399907	15931	1208636	11123	529	3935205	3743	41823	2114	263259	1433	10746		AD13	2.60269
AD14	325928	15072	1229467	8750	8119	3468119	3649	33305	0	191639	5225	10482		AD14	2.33877
AD15	2497954	107744	5497000	57156	34873	14380379	27708	231275	1011	23174	12202	81168		AD15	1.80078
AD16	1664537	4269	3747609	24400	17144	9690354	18544	166604	1338	10095	8656	61123		AD16	1.82426
AD2	183385	11812	1491346	157175	306	4637944	5607	32964	5734	78368	2777	19182		AD2	2.59355
AD4	393274	18903	2025615	11083	555	6513980	5916	57856	3248	318263	2766	24572		AD4	2.82784
AD5	1200875	47917	3776089	478649	16718	11618193	10777	82263	3424	607892	4507	36118		AD5	2.2396
AD6	5354947	187927	3411085	2041223	5172	22408205	59499	601664	7207	51375	32346	203726		AD6	2.12393
BR11	31226	2581	81646	28511	14680	38961	1210	939422	398	1029	206293	1062010		BR11	14.1784
BR13	9399	5369	28503	10635	90944	13858	176	259305	3369	755	54807	286596		BR13	4.27246
BR14	38111	4402	104438	64462	34096	71543	1318	1060887	2893	9672	238860	1192690		BR14	10.5001
BR15	85709	6190	150498	60736	33544	265598	1930	1765289	2645	2037	20707	1800466		BR15	11.4611
BR16	19872	5299	35385	9533	66032	81171	259	366041	8359	624	5041	364337		BR16	6.0669
BR2	13058	1149	40348	12571	112938	17628	495	493803	1794	1242	101285	536179		BR2	6.40009
BR4	21790	2196	455930	21877	11421	31174	878	921263	2893	3018	179519	1068506		BR4	4.30084
BR5	9912	5584	17413	5242	1725	17597	258	308116	2483	862	52438	334676		BR5	17.9664
BR6	4868	837	14729	3812	2486	3030	888	112434	4524	0	31659	123906		BR6	10.3412
BR9	8672	6131	21136	5869	2462	15854	116	223240	673	0	40496	266469		BR9	12.3526
KI11	70695	3023	22402	1773	38027	673607	668	546463	6083	213	2542	152526		KI11	10.1685
KI13	21886	998	4480	7840	5115	180535	119	153668	2561	7552	655	52536		KI13	9.862
KI15	35591	1654	17378	19452	42144	449618	947	767058	3661	177	3427	276955		KI15	12.9225
KI16	355215	14688	1532150	8387	45432	2680577	10280	668003	1354	4226	6257	189545		KI16	1.82028
KI2	17191	724	5305	6108	4264	210003	993	163979	2067	2868	2125	65783		KI2	13.3311
KI4	5848	208	1513	160	1104	71710	107	40027	527	2451	1908	11709		KI4	14.5408
KI5	16380	1579	4205	6911	2648	194431	654	108905	1607	6931	2910	32436		KI5	10.966
KI6	86051	4530	866440	4562	15596	1876307	3415	314727	2280	1993	2277	101571		KI6	2.35634
KI9	639600	21829	115338	11656	55486	4942870	1484	1290095	3926	5242	8490	432473		KI9	7.92097
LV13	1494	154	1354	1029	1361	53095	621	46045	3278	277	1156	11364		LV13	21.4829
LV14	224406	13672	52614	3872	12019	3273268	12207	420622	0	34772	4577	296551		LV14	13.184
LV15	183078	14771	62062	4788	117633	2984082	2897	2134825	2378	2474	16104	754964		LV15	15.4257
LV16	45775	3635	321571	26254	38909	642799	656	585752	11294	619	4524	159984		LV16	3.22285
LV2	15776	1495	7042	7337	8285	541060	3621	307023	1179	3347	2157	140436		LV2	25.0112
LV4	42012	3614	22004	1458	33249	1549297	10790	1073574	2783	29607	5687	347718		LV4	29.505
LV5	182508	19888	1129725	149511	66769	7568099	2487	2093478	4118	25837	14386	1260785		LV5	7.0842
LV6	7484	511	3662	3404	5770	134335	1401	128069	3701	0	669	35760		LV6	14.5905
LV9	46110	4022	31585	32466	29474	946426	14241	765720	2990	1281	6356	246526		LV9	13.8075
PT11	16009	969	9719	2560	18818	134597	168	169211	4030	255	25193	22096		PT11	7.39574
PT13	16818	1285	9812	3201	858	155503	3460	188759	0	554	22243	26818		PT13	12.4269
PT14	1956	147	870	1295	1251	18520	167	17157	0	116	2490	2191		PT14	7.36383
PT15	26963	1479	14052	4998	22278	159694	4020	158683	2032	367	28057	26388		PT15	5.43559
PT16	644718	24559	148699	58965	332026	3141757	3604	2450983	9441	5197	36431	422332		PT16	5.0206
PT2	26616	1513	7041	1353	5457	225298	1621	84944	2974	2466	11010	16182		PT2	8.20617
PT4	22789	1210	7964	1893	7365	295414	2201	146450	3059	2816	1567	22265		PT4	11.4935
PT5	10855	1268	7335	2234	11444	113556	844	147317	2451	482	25211	22686		PT5	9.43225
PT6	54436	2297	26740	8416	43259	485226	8159	444092	2761	423	4023	65203		PT6	7.47245
PT9	5405	788	5601	1963	12445	70788	1594	89191	657	170	16822	15706		PT9	7.43943
SP11	5454	990	6069	5882	25914	76269	227	244975	12737	114	2860	37003		SP11	8.4449
SP13	2612	348	1188	1107	2570	24860	238	27943	1170	114	3010	3424		SP13	7.76473
SP14	3224	149	1135	1251	1158	38139		12146	441	416	1180	1761		SP14	7.81885
SP15	63584	1255	13523	16828	23329	425285	181	210036	1728	187	2588	37535		SP15	5.71672
SP16	6488	987	3967	4292	15195	70056	1738	141256	0	93	1819	19893		SP16	7.59336
SP2	6438	389	2752	2647	5386	60479	863	87453	271	1404	870	16281		SP2	9.51743
SP4	3480	478	2163	2290	5606	52810	972	103284	1578	1202	856	16718		SP4	12.6575
SP5	484		1340		258	2829		4605	225	0	733	603		SP5	4.32037
SP6	2007	245	1029	872	2879	19107	160	32889	2165	0	4242	4412		SP6	8.95549
SP9	465	212	742	647	2412	7509	126	25729	0	0	2489	3863		SP9	8.86914

### Sheet: Analysis
Tissue	PUFA/MUFA ratio	Treatment
AD11	3.00483	Safflower
AD15	1.80078	Safflower
AD16	1.82426	Safflower
AD6	2.12393	Safflower
AD13	2.60269	Tung
AD14	2.33877	Tung
AD2	2.59355	Tung
AD4	2.82784	Tung
AD5	2.2396	Tung
BR11	14.1784	Safflower
BR15	11.4611	Safflower
BR16	6.0669	Safflower
BR6	10.3412	Safflower
BR9	12.3526	Safflower
BR13	4.27246	Tung
BR14	10.5001	Tung
BR2	6.40009	Tung
BR4	4.30084	Tung
BR5	17.9664	Tung
KI11	10.1685	Safflower
KI15	12.9225	Safflower
KI16	1.82028	Safflower
KI6	2.35634	Safflower
KI9	7.92097	Safflower
KI13	9.862	Tung
KI2	13.3311	Tung
KI4	14.5408	Tung
KI5	10.966	Tung
LV15	15.4257	Safflower
LV16	3.22285	Safflower
LV6	14.5905	Safflower
LV9	13.8075	Safflower
LV13	21.4829	Tung
LV14	13.184	Tung
LV2	25.0112	Tung
LV4	29.505	Tung
LV5	7.0842	Tung
PT11	7.39574	Safflower
PT15	5.43559	Safflower
PT16	5.0206	Safflower
PT6	7.47245	Safflower
PT9	7.43943	Safflower
PT13	12.4269	Tung
PT14	7.36383	Tung
PT2	8.20617	Tung
PT4	11.4935	Tung
PT5	9.43225	Tung
SP11	8.4449	Safflower
SP15	5.71672	Safflower
SP16	7.59336	Safflower
SP6	8.95549	Safflower
SP9	8.86914	Safflower
SP13	7.76473	Tung
SP14	7.81885	Tung
SP2	9.51743	Tung
SP4	12.6575	Tung
SP5	4.32037	Tung
