## Supplementary file 2 for "Microenvironmental arginine restriction sensitizes pancreatic cancers to polyunsaturated fatty acids by suppression of lipid synthesis"

### Sheet: Sheet1
Target	Guide sequence
SREBF1_1 forward	CAGGCTCGAGTAACCCAGCA
SREBF1_1 reverse	TGCTGGGTTACTCGAGCCTG
SREBF1_2 forward	AATGCCCCAGCCGAAAAGCG
SREBF1_2 reverse	CGCTTTTCGGCTGGGGCATT
SREBF1_3 forward	TCTGCCTACAGAATCACTGA
SREBF1_3 reverse	TCAGTGATTCTGTAGGCAGA
GCN2_1 forward	ATTCTGGCAGAGCACGTCAG
GCN2_1 reverse	CTGACGTGCTCTGCCAGAAT
GCN2_2 forward	CGTAGGTGTAGTCTATAGCG
GCN2_2 reverse	CGCTATAGACTACACCTACG
NTG forward	GGGAACCACATGGAATTCGA
NTG reverse	TCGAATTCCATGTGGTTCCC
